# System Analysis of the Sequencing Quality of Human Whole Exome Samples on Bgi Ngs Platform

**DOI:** 10.1101/2021.02.02.429394

**Authors:** Vera Belova, Anna Pavlova, Robert Afasizhev, Viktoria Moskalenko, Margarita Korzhanova, Valery Cheranev, Andrey Krivoy, Boris Nikashin, Irina Bulusheva, Denis Rebrikov, Dmitriy Korostin

**Affiliations:** Center for Precision Genome Editing and Genetic Technologies for Biomedicine, Pirogov Medical University, 117997 Moscow, Russia

## Abstract

Human whole exome sequencing (WES) is now the standard for most medical genetics applications worldwide. The leaders are manufacturers of enrichment kits that base their protocols on a hybridization approach using cRNA or cDNA biotinylated samples specific to regions of interest in the genome. Recently, platforms from the Chinese company MGI Tech have been successfully promoted in the markets of many countries in Europe and Asia. There is no longer any question about their reliability and the quality of the data obtained. However, very few task-specific kits for WES, in particular, are presented for these sequencers. We have developed our solution for library pre-capture pooling and exome enrichment using Agilent probes. In this work, we demonstrate on a set of standard benchmark samples from the Platinum Genome Collection that our protocol, called “RSMU_exome”, is superior to the kit from MGI Tech in qualitative and quantitative terms. It allows detecting more SNVs and CNVs with superior sensitivity and specificity values, generates fewer PCR duplicates, allows more samples to be pooled in a single enrichment, and requires less raw data to produce results comparable to the MGI Tech solution. Also, our protocol is significantly cheaper than the kit from the Chinese manufacturer.
