## Supplementary material for "System Analysis of the Sequencing Quality of Human Whole Exome Samples on Bgi Ngs Platform": S1 Table

### Sheet: Лист1
S1 Table.	Libraries summary information
№	Pool A	Sample Library ID	MGI adapter	Concentration of dsDNA lib, ng/mkl	sum, ng	peak size, bp
1	RSMU reference sample	e701_1	4	54	1782	336
2	Platinum Genome	NA12891-LIB-1	1	34.5	1138.5	328
3	Platinum Genome	NA12891-LIB-2	2	39.7	1310.1	326
4	Platinum Genome	NA12891-LIB-3	3	44.9	1481.7	341
5	Patient 1 DNA	EOS735	93	49.8	1643.4	345
6	Patient 2 DNA	JFW464	96	47.1	1554.3	334
7	Patient 3 DNA	NCU904	89	47.5	1567.5	359
8	Patient 4 DNA	RNX990	91	53	1749	360
9	Patient 5 DNA	UMK791	95	47.9	1580.7	355
10	Patient 6 DNA	YYQ361	94	48.2	1590.6	341
11	Patient 7 DNA	ZOW503	90	51	1683	393
12	Patient 8 DNA	ZUV560	92	47.7	1574.1	351
№	Pool B	Sample Library ID	MGI adapter	Concentration of dsDNA lib, ng/mkl	sum, ng	peak size, bp
1	RSMU reference sample	e701_2	51	55	1815	345
2	Platinum Genome	NA12891-LIB-4	29	39.6	1306.8	355
3	Platinum Genome	NA12891-LIB-5	33	41.5	1369.5	358
4	Platinum Genome	NA12891-LIB-6	39	43.3	1428.9	351
5	Patient 9 DNA	AUV193	15	54	1782	336
6	Patient 10 DNA	KZK896	121	46.6	1537.8	363
7	Patient 11 DNA	MSZ733	42	51	1683	377
8	Patient 12 DNA	NHN843	16	53	1749	350
9	Patient 13 DNA	RWP411	41	60	1980	370
10	Patient 14 DNA	TOO079	13	47.3	1560.9	313
11	Patient 15 DNA	YCP556	14	58	1914	334
12	Patient 16 DNA	YTQ775	122	54	1782	363
