## Supplementary material for "System Analysis of the Sequencing Quality of Human Whole Exome Samples on Bgi Ngs Platform": S2 Table

### Sheet: PCR 7 cycles
Table S2. Efficiency of PCR of post-capture pool of DNA libraries with or without Dynabeads C1
Sample	Concentration of DNA, pg/mkl	DNA per reaction, pg	Concentration after PCR, ng/mkl	Sum output, pg	Efficiency of PCR (7 cycles)	Efficiency of qPCR
Post-capture POOL with Dynabeads C1~	240	480	1.315	24985	75.8755	59.5
Post-capture POOL without Dynabeads C1~	83	166	0.998	18962	96.7741	89
					20.8986	29.5	25.1993	(Mean)

### Sheet: Efficiency qPCR With Beads
Table S2. Efficiency of PCR of post-capture pool of DNA libraries with or without Dynabeads C1
Ct (99)	Log2 (ng)	DNA (ng)	Threshold = 201,7
-	6	64
9.65	5	32
12.4	4	16
12.8	3	8
14.85	2	4
15.85	1	2
	0	1
E =	0.594828
s =	-1.485

### Sheet: Efficiency qPCR Without_beads 
Table S2. Efficiency of PCR of post-capture pool of DNA libraries with or without Dynabeads C1
Ct (99)	Log2 (ng)	DNA (ng)	Threshold = 201,7
9.4	6	64
10.6667	5	32
11.4333	4	16
12.4	3	8
13.7667	2	4
14.9667	1	2
	0	1
E =	0.890295
s =	-1.0886
