## Supplementary material for "System Analysis of the Sequencing Quality of Human Whole Exome Samples on Bgi Ngs Platform": S5 Table

### Sheet: statistics_snv
S5 Table. Variant calling results
SNV, DP(>0)
pool/protocol	bed	full vcf	filter vcf by bed
v6	v6	501069	57189	0.114134
v4	v4	613270	54074	0.0881732
1A_OL_v6	v6	499094	57190	0.114588
1B_OL_v6	v6	503045	57188	0.113684
2A_OL_v4	v4	447788	54154	0.120937
2B_OL_v4	v4	469751	54033	0.115025
3A_ML_v4	v4	648326	54096	0.0834395
3B_ML_v4	v4	1041715	53992	0.0518299
NA12891	v4	4040015	54219	0.0134205
NA12891	v6	4040015	56980	0.0141039
SNV, DP(>13)
pool/protocol	bed	full vcf	filter vcf by bed
v6	v6	122851	56183	0.457326
v4	v4	117100	51354	0.438548
1A_OL_v6	v6	121840	56159	0.460924
1B_OL_v6	v6	123862	56208	0.453795
2A_OL_v4	v4	117499	52197	0.444234
2B_OL_v4	v4	117904	51781	0.439179
3A_ML_v4	v4	115180	51116	0.443792
3B_ML_v4	v4	117215	49689	0.423913
NA12891	v4	4011576	53967	0.0134528
NA12891	v6	4011576	56739	0.0141438
SNV, QUAL(>20)
pool/protocol	bed	full vcf	filter vcf by bed
v6	v6	245322	56126	0.228785
v4	v4	278369	52535	0.188724
1A_OL_v6	v6	246151	56111	0.227954
1B_OL_v6	v6	244493	56142	0.229626
2A_OL_v4	v4	221521	52781	0.238266
2B_OL_v4	v4	221089	52570	0.237778
3A_ML_v4	v4	287892	52550	0.182534
3B_ML_v4	v4	440040	52098	0.118394
NA12891	v4	3966660	53206	0.0134133
NA12891	v6	3966660	55902	0.014093
SNV, QUAL(>30)
pool/protocol	bed	full vcf	filter vcf by bed
v6	v6	225225	55740	0.247486
v4	v4	251177	52080	0.207344
1A_OL_v6	v6	226036	55721	0.246514
1B_OL_v6	v6	224415	55758	0.248459
2A_OL_v4	v4	204742	52366	0.255766
2B_OL_v4	v4	204155	52144	0.255414
3A_ML_v4	v4	259735	52089	0.200547
3B_ML_v4	v4	382802	51549	0.134662
NA12891	v4	3938135	52820	0.0134124
NA12891	v6	3938135	55461	0.0140831
SNV, DP(>13), QUAL>20
pool/protocol	bed	full vcf	filter vcf by bed
v6	v6	119381	55407	0.464119
v4	v4	113114	50569	0.447062
1A_OL_v6	v6	118357	55365	0.46778
1B_OL_v6	v6	120405	55448	0.460512
2A_OL_v4	v4	114027	51417	0.45092
2B_OL_v4	v4	114379	51004	0.445921
3A_ML_v4	v4	111180	50353	0.452896
3B_ML_v4	v4	111780	48860	0.437109
NA12891	v4	3946911	53019	0.013433
NA12891	v6	3946911	55737	0.0141217
SNV, DP(>13), QUAL>30
pool/protocol	bed	full vcf	filter vcf by bed
v6	v6	117932	55088	0.467117
v4	v4	111470	50276	0.451027
1A_OL_v6	v6	116936	55046	0.470736
1B_OL_v6	v6	118928	55130	0.463558
2A_OL_v4	v4	112572	51122	0.454127
2B_OL_v4	v4	112900	50717	0.449221
3A_ML_v4	v4	109562	50067	0.456974
3B_ML_v4	v4	109581	48556	0.443106
NA12891	v4	3920829	52654	0.0134293
NA12891	v6	3920829	55316	0.0141082
SNV, DP(>0), ensembl
pool/protocol	bed	full vcf	filter vcf by bed
v6	ensembl	501069	27459	0.0548008
v4	ensembl	613270	27249	0.0444323
1A_OL_v6	ensembl	499094	27476	0.0550518
1B_OL_v6	ensembl	503045	27442	0.0545518
2A_OL_v4	ensembl	447788	27231	0.0608123
2B_OL_v4	ensembl	469751	27206	0.0579158
3A_ML_v4	ensembl	648326	27275	0.0420699
3B_ML_v4	ensembl	1041715	27316	0.0262221
NA12891	ensembl	4040015	27570	0.00682423
SNV, DP(>13), ensembl
pool/protocol	bed	full vcf	filter vcf by bed
v6	ensembl	122851	26906	0.219013
v4	ensembl	117100	26181	0.223578
1A_OL_v6	ensembl	121840	26918	0.220929
1B_OL_v6	ensembl	123862	26894	0.217129
2A_OL_v4	ensembl	117499	26428	0.224921
2B_OL_v4	ensembl	117904	26253	0.222664
3A_ML_v4	ensembl	115180	26178	0.227279
3B_ML_v4	ensembl	117215	25707	0.219315
NA12891	ensembl	4011576	27425	0.00683647
SNV, QUAL(>20), ensembl
pool/protocol	bed	full vcf	filter vcf by bed
v6	ensembl	245322	26841	0.109411
v4	ensembl	278369	26427	0.0949351
1A_OL_v6	ensembl	246151	26853	0.109092
1B_OL_v6	ensembl	244493	26829	0.109733
2A_OL_v4	ensembl	221521	26506	0.119655
2B_OL_v4	ensembl	221089	26414	0.119472
3A_ML_v4	ensembl	287892	26454	0.0918886
3B_ML_v4	ensembl	440040	26301	0.0597696
NA12891	ensembl	3966660	26976	0.00680068
SNV, QUAL(>30), ensembl
pool/protocol	bed	full vcf	filter vcf by bed
v6	ensembl	245322	26841	0.109411
v4	ensembl	278369	26427	0.0949351
1A_OL_v6	ensembl	246151	26853	0.109092
1B_OL_v6	ensembl	244493	26829	0.109733
2A_OL_v4	ensembl	221521	26506	0.119655
2B_OL_v4	ensembl	221089	26414	0.119472
3A_ML_v4	ensembl	287892	26454	0.0918886
3B_ML_v4	ensembl	440040	26301	0.0597696
NA12891	ensembl	3938135	26715	0.00678367
SNV, DP(>13), QUAL>20, ensembl
pool/protocol	bed	full vcf	filter vcf by bed
v6	ensembl	119381	26487	0.221869
v4	ensembl	113114	25742	0.227576
1A_OL_v6	ensembl	118357	26493	0.22384
1B_OL_v6	ensembl	120405	26481	0.219933
2A_OL_v4	ensembl	114027	26001	0.228025
2B_OL_v4	ensembl	114379	25815	0.225697
3A_ML_v4	ensembl	111180	25750	0.231606
3B_ML_v4	ensembl	111780	25237	0.225774
NA12891	ensembl	3946911	26865	0.00680659
SNV, DP(>13), QUAL>30, ensembl
pool/protocol	bed	full vcf	filter vcf by bed
v6	ensembl	117932	26314	0.223129
v4	ensembl	111470	25577	0.229452
1A_OL_v6	ensembl	116936	26321	0.225089
1B_OL_v6	ensembl	118928	26308	0.221209
2A_OL_v4	ensembl	112572	25835	0.229498
2B_OL_v4	ensembl	112900	25654	0.227228
3A_ML_v4	ensembl	109562	25589	0.233557
3B_ML_v4	ensembl	109581	25064	0.228726
NA12891	ensembl	3920829	26616	0.00678836

### Sheet: statistics_cnv
CNV, DP(>0)
pool/protocol	bed	full vcf	filter vcf by bed
v6	v6	41315	4480	0.108435
v4	v4	47588	4814	0.10116
1A_OL_v6	v6	40808	4465	0.109415
1B_OL_v6	v6	41822	4495	0.107479
2A_OL_v4	v4	38384	4914	0.128022
2B_OL_v4	v4	39662	4916	0.123947
3A_ML_v4	v4	48458	4700	0.0969912
3B_ML_v4	v4	72411	4624	0.0638577
NA12891	v4	585907	4568	0.00779646
NA12891	v6	585907	4083	0.00696868
CNV, DP(>13)
pool/protocol	bed	full vcf	filter vcf by bed
v6	v6	12181	4389	0.360315
v4	v4	10720	4389	0.409422
1A_OL_v6	v6	12006	4370	0.363985
1B_OL_v6	v6	12357	4408	0.356721
2A_OL_v4	v4	11332	4578	0.403989
2B_OL_v4	v4	11544	4560	0.39501
3A_ML_v4	v4	9988	4234	0.423909
3B_ML_v4	v4	9298	4006	0.430845
NA12891	v4	573112	4546	0.00793213
NA12891	v6	573112	4072	0.00710507
CNV, QUAL(>20)
pool/protocol	bed	full vcf	filter vcf by bed
v6	v6	28449	4160	0.146227
v4	v4	31205	4325	0.1386
1A_OL_v6	v6	28069	4142	0.147565
1B_OL_v6	v6	28830	4178	0.144918
2A_OL_v4	v4	26212	4432	0.169083
2B_OL_v4	v4	27093	4429	0.163474
3A_ML_v4	v4	31472	4222	0.134151
3B_ML_v4	v4	44594	4111	0.0921873
NA12891	v4	536723	4200	0.00782527
NA12891	v6	536723	3806	0.00709118
CNV, QUAL(>30)
pool/protocol	bed	full vcf	filter vcf by bed
v6	v6	18702	4033	0.215645
v4	v4	18985	4146	0.218383
1A_OL_v6	v6	18545	4013	0.216393
1B_OL_v6	v6	18859	4053	0.214911
2A_OL_v4	v4	16982	4252	0.250383
2B_OL_v4	v4	17158	4249	0.24764
3A_ML_v4	v4	18766	4052	0.215922
3B_ML_v4	v4	24950	3924	0.157275
NA12891	v4	516411	4078	0.00789681
NA12891	v6	516411	3702	0.00716871
CNV, DP(>13), QUAL>20
pool/protocol	bed	full vcf	filter vcf by bed
v6	v6	11145	4095	0.367429
v4	v4	9752	4023	0.412531
1A_OL_v6	v6	10979	4074	0.371072
1B_OL_v6	v6	11311	4116	0.363894
2A_OL_v4	v4	10304	4194	0.407026
2B_OL_v4	v4	10486	4180	0.398627
3A_ML_v4	v4	9124	3890	0.426348
3B_ML_v4	v4	8451	3664	0.433558
NA12891	v4	527075	4183	0.00793625
NA12891	v6	527075	3800	0.0072096
CNV, DP(>13), QUAL>30
pool/protocol	bed	full vcf	filter vcf by bed
v6	v6	10719	3975	0.370837
v4	v4	9357	3878	0.414449
1A_OL_v6	v6	10561	3954	0.374396
1B_OL_v6	v6	10877	3996	0.367381
2A_OL_v4	v4	9881	4041	0.408967
2B_OL_v4	v4	10066	4031	0.400457
3A_ML_v4	v4	8762	3756	0.428669
3B_ML_v4	v4	8101	3527	0.435378
NA12891	v4	507781	4063	0.00800148
NA12891	v6	507781	3697	0.0072807
CNV, DP(>0), ensembl
pool/protocol	bed	full vcf	filter vcf by bed
v6	ensembl	41315	1064	0.0257534
v4	ensembl	47588	1015	0.0213289
1A_OL_v6	ensembl	40808	1062	0.0260243
1B_OL_v6	ensembl	41822	1065	0.0254651
2A_OL_v4	ensembl	38384	1020	0.0265736
2B_OL_v4	ensembl	39662	1020	0.0257173
3A_ML_v4	ensembl	48458	1013	0.0209047
3B_ML_v4	ensembl	72411	1001	0.0138239
NA12891	ensembl	585907	807	0.00137735
CNV, DP(>13), ensembl
pool/protocol	bed	no filter	filter by bed
v6	ensembl	12181	1026	0.0842295
v4	ensembl	10720	936	0.0873134
1A_OL_v6	ensembl	12006	1025	0.085374
1B_OL_v6	ensembl	12357	1026	0.0830299
2A_OL_v4	ensembl	11332	956	0.0843629
2B_OL_v4	ensembl	11544	940	0.0814276
3A_ML_v4	ensembl	9988	937	0.0938126
3B_ML_v4	ensembl	9298	899	0.0966875
NA12891	ensembl	573112	804	0.00140287
CNV, QUAL(>20), ensembl
pool/protocol	bed	no filter	filter by bed
v6	ensembl	28449	1013	0.0356076
v4	ensembl	31205	947	0.0303477
1A_OL_v6	ensembl	28069	1013	0.0360896
1B_OL_v6	ensembl	28830	1012	0.0351023
2A_OL_v4	ensembl	26212	954	0.0363955
2B_OL_v4	ensembl	27093	944	0.0348429
3A_ML_v4	ensembl	31472	953	0.0302809
3B_ML_v4	ensembl	44594	933	0.0209221
NA12891	ensembl	536723	790	0.0014719
CNV, QUAL(>30), ensembl
pool/protocol	bed	no filter	filter by bed
v6	ensembl	28449	1013	0.0356076
v4	ensembl	31205	947	0.0303477
1A_OL_v6	ensembl	28069	1013	0.0360896
1B_OL_v6	ensembl	28830	1012	0.0351023
2A_OL_v4	ensembl	26212	954	0.0363955
2B_OL_v4	ensembl	27093	944	0.0348429
3A_ML_v4	ensembl	31472	953	0.0302809
3B_ML_v4	ensembl	44594	933	0.0209221
NA12891	ensembl	516411	782	0.0015143
CNV, DP(>13), QUAL>20, ensembl
pool/protocol	bed	no filter	filter by bed
v6	ensembl	11145	987	0.0885599
v4	ensembl	9752	891	0.0913659
1A_OL_v6	ensembl	10979	987	0.0898989
1B_OL_v6	ensembl	11311	986	0.0871718
2A_OL_v4	ensembl	10304	911	0.0884123
2B_OL_v4	ensembl	10486	891	0.0849704
3A_ML_v4	ensembl	9124	897	0.0983121
3B_ML_v4	ensembl	8451	858	0.101526
NA12891	ensembl	527075	787	0.00149315
CNV, DP(>13), QUAL>30, ensembl
pool/protocol	bed	no filter	filter by bed
v6	ensembl	10719	968	0.0903069
v4	ensembl	9357	872	0.0931923
1A_OL_v6	ensembl	10561	969	0.0917527
1B_OL_v6	ensembl	10877	966	0.0888113
2A_OL_v4	ensembl	9881	888	0.0898694
2B_OL_v4	ensembl	10066	874	0.0868269
3A_ML_v4	ensembl	8762	879	0.10032
3B_ML_v4	ensembl	8101	840	0.103691
NA12891	ensembl	507781	779	0.00153413
